# β-Amyloid Induces Microglial Expression of GPC4 and APOE Leading to Increased Neuronal Tau Pathology and Toxicity

**DOI:** 10.1101/2025.02.20.637701

**Authors:** Brandon B. Holmes, Thaddeus K. Weigel, Jesseca M. Chung, Sarah K. Kaufman, Brandon I. Apresa, James R. Byrnes, Kaan S. Kumru, Jaime Vaquer-Alicea, Ankit Gupta, Indigo V. L. Rose, Yun Zhang, Alissa L. Nana, Dina Alter, Lea T. Grinberg, Salvatore Spina, Kevin K. Leung, Carlo Condello, Martin Kampmann, William W. Seeley, Jaeda C. Coutinho-Budd, James A. Wells

## Abstract

To elucidate the impact of Aβ pathology on microglia in Alzheimer’s disease pathogenesis, we profiled the microglia surfaceome following treatment with Aβ fibrils. Our findings reveal that Aβ-associated human microglia upregulate Glypican 4 (GPC4), a GPI-anchored heparan sulfate proteoglycan (HSPG). In a *Drosophila* amyloidosis model, glial GPC4 expression exacerbates motor deficits and reduces lifespan, indicating that glial GPC4 contributes to a toxic cellular program during neurodegeneration. In cell culture, GPC4 enhances microglia phagocytosis of tau aggregates, and shed GPC4 can act *in trans* to facilitate tau aggregate uptake and seeding in neurons. Additionally, our data demonstrate that GPC4-mediated effects are amplified in the presence of APOE. These studies offer a mechanistic framework linking Aβ and tau pathology through microglial HSPGs and APOE.
