## Supplementary material for "β-Amyloid Induces Microglial Expression of GPC4 and APOE Leading to Increased Neuronal Tau Pathology and Toxicity": Table 2

### Sheet: Sheet1
NAME	TARGET SEQUENCE	SEQUENCE (5' to 3')	USE
GAPDH forward	gene	GGAGCGAGATCCCTCCAAAAT	qPCR
GAPDH reverse	gene	GGCTGTTGTCATACTTCTCATGG	qPCR
Endogenous GPC4 forward	gene	GTCAGCGAACAGTGCAATCAT	qPCR
Endogenous GPC4 reverse	gene	ACATTTCCCACCACGTAGTAAC	qPCR
GPC4 sgRNA CRISPRi 1	protospacer	GACGCCGGCCAGTCAATCAG	Figure 5E
GPC4 sgRNA CRISPRi 2	protospacer	GGGCACAGCCGCGCGGCGGA	Figure 5E
GPC4 sgRNA CRISPRi 3	protospacer	GCCGCTCGTCCGGCTGGACT	Figure 5E
GPC4 sgRNA CRISPRi 4	protospacer	GGGACGAGCGGACCAGCGCA	Figure 5E
GPC4 sgRNA CRISPRa 1	protospacer	CGTGTCACGCGAAGGAGCGC	Figure 5F
GPC4 sgRNA CRISPRa 2	protospacer	GCGGCGACGCTCCGCAAACT	Figure 5F
GPC4 sgRNA CRISPRa 3	protospacer	GCTCCGCAAACTTGGCCAAG	Figure 5F
